# Sex-biased gene expression is repeatedly masculinized in asexual females

**DOI:** 10.1101/553172

**Authors:** Darren J. Parker, Jens Bast, Kirsten Jalvingh, Zoé Dumas, Marc Robinson-Rechavi, Tanja Schwander

## Abstract

Males and females feature strikingly different phenotypes, despite sharing most of their genome. A resolution of this apparent paradox is through differential gene expression, whereby genes are expressed at different levels in each sex. This resolution, however, is likely to be incomplete, leading to conflict between males and females over the optimal expression of genes. Here we test the hypothesis that gene expression in females is constrained from evolving to its optimum level due to sexually antagonistic selection on males, by examining changes in sex-biased gene expression in five obligate asexual species of stick insect, which do not produce males. We predicted that the transcriptome of asexual females would be feminized as asexual females do not experience any sexual conflict. Contrary to our prediction we find that asexual females feature masculinized gene expression, and hypothesise that this is due to shifts in female optimal gene expression levels following the suppression of sex.
