## Supplementary Data 2 for "Sex-biased gene expression is repeatedly masculinized in asexual females"

# Supplementary Data 2 | Overlap of enriched GO terms in sex-biased genes between species
# Intersections	= species pairs compared = Tbi = T. bartmani - T. tahoe; Tce = T. cristinae - T. monikensis; Tps = T. poppensis - T. douglasi; Tcm = T. californicum - T. shepardi; Tpa = T. podura - T. genevievae"
# Degree = number of sets overlapping
# Observed.Overlap = observed overlap between sets
# Expected.Overlap = expected overlap between sets
# FE = fisher exact test
# P.value = p value
# FDR_BH = FDR
# Bias = sex-bias. MB = male-biased	FB = female-biased
# Tissue = Tissue used. WB = whole-body	RT = reproductive tract	LG = Legs
Intersections	Degree	Observed.Overlap	Expected.Overlap	FE	FDR_BH	Bias	Tissue
Tbi	1	290	NA	NA	NA	FB	WB
Tce	1	481	NA	NA	NA	FB	WB
Tcm	1	712	NA	NA	NA	FB	WB
Tpa	1	138	NA	NA	NA	FB	WB
Tps	1	399	NA	NA	NA	FB	WB
Tbi & Tce	2	97	37.6694572	2.575030468	1.38E-20	FB	WB
Tbi & Tcm	2	90	55.76019444	1.61405463	4.61E-07	FB	WB
Tbi & Tpa	2	37	10.80745342	3.423563218	1.13E-11	FB	WB
Tbi & Tps	2	70	31.24763705	2.240169389	1.49E-11	FB	WB
Tce & Tcm	2	190	92.48501215	2.054386928	5.04E-28	FB	WB
Tce & Tpa	2	32	17.92546584	1.785169785	0.000642802	FB	WB
Tce & Tps	2	127	51.82797732	2.450413977	3.62E-25	FB	WB
Tcm & Tpa	2	21	26.53416149	0.791432584	0.911052082	FB	WB
Tcm & Tps	2	165	76.71833648	2.150724423	9.28E-27	FB	WB
Tpa & Tps	2	37	14.86956522	2.488304094	9.25E-08	FB	WB
Tbi & Tce & Tcm	3	37	7.242952613	5.108413927	5.61E-16	FB	WB
Tbi & Tce & Tpa	3	15	1.403830703	10.68504911	1.92E-11	FB	WB
Tbi & Tce & Tps	3	33	4.058901815	8.130277967	4.63E-20	FB	WB
Tbi & Tcm & Tpa	3	11	2.078019668	5.293501388	9.02E-06	FB	WB
Tbi & Tcm & Tps	3	34	6.008187302	5.658944751	5.40E-16	FB	WB
Tbi & Tpa & Tps	3	15	1.164508213	12.88097399	1.69E-12	FB	WB
Tce & Tcm & Tpa	3	9	3.446646416	2.611233911	0.008091654	FB	WB
Tce & Tcm & Tps	3	63	9.965303767	6.321934732	1.45E-31	FB	WB
Tce & Tpa & Tps	3	19	1.931477415	9.837029337	1.63E-13	FB	WB
Tcm & Tpa & Tps	3	10	2.85906844	3.497642749	0.000648511	FB	WB
Tbi & Tce & Tcm & Tpa	4	6	0.2699237	22.22850385	4.61E-07	FB	WB
Tbi & Tce & Tcm & Tps	4	16	0.780431567	20.50147723	5.40E-16	FB	WB
Tbi & Tce & Tpa & Tps	4	11	0.151263422	72.7208196	3.49E-17	FB	WB
Tbi & Tcm & Tpa & Tps	4	6	0.223907601	26.79676779	1.72E-07	FB	WB
Tce & Tcm & Tpa & Tps	4	6	0.37137778	16.15605543	2.78E-06	FB	WB
Tbi & Tce & Tcm & Tpa & Tps	5	4	0.029084406	137.5307431	4.31E-08	FB	WB
Tbi	1	439	NA	NA	NA	FB	RT
Tce	1	380	NA	NA	NA	FB	RT
Tcm	1	476	NA	NA	NA	FB	RT
Tpa	1	248	NA	NA	NA	FB	RT
Tps	1	319	NA	NA	NA	FB	RT
Tbi & Tce	2	128	45.44265868	2.816736602	1.81E-32	FB	RT
Tbi & Tcm	2	146	56.92290929	2.564872418	2.05E-32	FB	RT
Tbi & Tpa	2	75	29.65731408	2.528887134	1.09E-15	FB	RT
Tbi & Tps	2	108	38.1479161	2.831085182	2.71E-27	FB	RT
Tce & Tcm	2	128	49.27267774	2.597788589	1.33E-28	FB	RT
Tce & Tpa	2	69	25.67147916	2.687807725	9.31E-16	FB	RT
Tce & Tps	2	88	33.02097521	2.664972777	8.23E-20	FB	RT
Tcm & Tpa	2	53	32.15690548	1.648168542	9.58E-05	FB	RT
Tcm & Tps	2	131	41.36311632	3.167072785	8.73E-40	FB	RT
Tpa & Tps	2	38	21.55053119	1.763297603	0.000278255	FB	RT
Tbi & Tce & Tcm	3	55	5.892319676	9.334184672	7.31E-37	FB	RT
Tbi & Tce & Tpa	3	36	3.069948066	11.72658274	1.09E-27	FB	RT
Tbi & Tce & Tps	3	45	3.948844489	11.39573871	7.01E-34	FB	RT
Tbi & Tcm & Tpa	3	25	3.845513894	6.5010817	1.41E-13	FB	RT
Tbi & Tcm & Tps	3	60	4.946447307	12.12991795	1.32E-46	FB	RT
Tbi & Tpa & Tps	3	20	2.577140614	7.760538907	1.84E-12	FB	RT
Tce & Tcm & Tpa	3	26	3.328690842	7.810878581	6.91E-16	FB	RT
Tce & Tcm & Tps	3	52	4.281662817	12.14481435	1.63E-40	FB	RT
Tce & Tpa & Tps	3	24	2.230782308	10.75855762	8.41E-18	FB	RT
Tcm & Tpa & Tps	3	18	2.794348365	6.441573366	4.84E-10	FB	RT
Tbi & Tce & Tcm & Tpa	4	14	0.398064636	35.17016767	1.32E-17	FB	RT
Tbi & Tce & Tcm & Tps	4	29	0.512026689	56.63767261	7.66E-41	FB	RT
Tbi & Tce & Tpa & Tps	4	15	0.266770208	56.22816775	9.95E-22	FB	RT
Tbi & Tcm & Tpa & Tps	4	10	0.334164787	29.92535538	2.53E-12	FB	RT
Tce & Tcm & Tpa & Tps	4	14	0.289254257	48.40032479	1.74E-19	FB	RT
Tbi & Tce & Tcm & Tpa & Tps	5	7	0.034590743	202.3662782	1.13E-14	FB	RT
Tbi	1	726	NA	NA	NA	FB	LG
Tce	1	407	NA	NA	NA	FB	LG
Tcm	1	555	NA	NA	NA	FB	LG
Tpa	1	417	NA	NA	NA	FB	LG
Tps	1	494	NA	NA	NA	FB	LG
Tbi & Tce	2	136	81.55727298	1.667539816	2.08E-11	FB	LG
Tbi & Tcm	2	200	111.2144632	1.798327253	5.53E-21	FB	LG
Tbi & Tpa	2	128	83.56113718	1.531812566	3.03E-08	FB	LG
Tbi & Tps	2	128	98.99089153	1.29304826	0.000398273	FB	LG
Tce & Tcm	2	118	62.34750207	1.892617925	1.41E-13	FB	LG
Tce & Tpa	2	67	46.84487993	1.430252358	0.000936175	FB	LG
Tce & Tps	2	96	55.49489373	1.729888888	6.69E-09	FB	LG
Tcm & Tpa	2	110	63.87938173	1.721995377	5.48E-10	FB	LG
Tcm & Tps	2	130	75.67485509	1.717875771	1.24E-11	FB	LG
Tpa & Tps	2	92	56.85840464	1.618054544	4.17E-07	FB	LG
Tbi & Tce & Tcm	3	58	12.49359274	4.642379594	7.05E-22	FB	LG
Tbi & Tce & Tpa	3	32	9.38707779	3.408941602	1.97E-09	FB	LG
Tbi & Tce & Tps	3	37	11.12042309	3.327211537	2.19E-10	FB	LG
Tbi & Tcm & Tpa	3	43	12.80056062	3.35922787	6.54E-12	FB	LG
Tbi & Tcm & Tps	3	57	15.1642133	3.758849791	1.82E-17	FB	LG
Tbi & Tpa & Tps	3	40	11.39365216	3.510726802	9.38E-12	FB	LG
Tce & Tcm & Tpa	3	23	7.176071864	3.205096108	1.01E-06	FB	LG
Tce & Tcm & Tps	3	37	8.501149882	4.352352389	1.41E-13	FB	LG
Tce & Tpa & Tps	3	22	6.387350452	3.444307646	5.57E-07	FB	LG
Tcm & Tpa & Tps	3	39	8.710023344	4.47759994	1.33E-14	FB	LG
Tbi & Tce & Tcm & Tpa	4	15	1.437987351	10.43124614	4.93E-11	FB	LG
Tbi & Tce & Tcm & Tps	4	22	1.703514992	12.91447396	3.52E-17	FB	LG
Tbi & Tce & Tpa & Tps	4	13	1.279938291	10.15673966	1.22E-09	FB	LG
Tbi & Tcm & Tpa & Tps	4	21	1.745370397	12.03183006	6.80E-16	FB	LG
Tce & Tcm & Tpa & Tps	4	10	0.978465222	10.22008731	8.45E-08	FB	LG
Tbi & Tce & Tcm & Tpa & Tps	5	7	0.196071143	35.70132702	2.25E-09	FB	LG
Tbi	1	269	NA	NA	NA	MB	WB
Tce	1	225	NA	NA	NA	MB	WB
Tcm	1	136	NA	NA	NA	MB	WB
Tpa	1	445	NA	NA	NA	MB	WB
Tps	1	244	NA	NA	NA	MB	WB
Tbi & Tce	2	45	16.34485552	2.753159851	2.16E-10	MB	WB
Tbi & Tcm	2	34	9.879557116	3.441449814	1.25E-10	MB	WB
Tbi & Tpa	2	53	32.32649203	1.639522159	0.000126909	MB	WB
Tbi & Tps	2	49	17.72508777	2.764443293	3.16E-11	MB	WB
Tce & Tcm	2	30	8.263570078	3.630392157	4.06E-10	MB	WB
Tce & Tpa	2	61	27.03888739	2.256009988	2.92E-10	MB	WB
Tce & Tps	2	56	14.82581691	3.7771949	7.09E-19	MB	WB
Tcm & Tpa	2	18	16.34350527	1.101354924	0.367291842	MB	WB
Tcm & Tps	2	53	8.961382663	5.914265911	5.51E-28	MB	WB
Tpa & Tps	2	52	29.32217121	1.7734021	1.72E-05	MB	WB
Tbi & Tce & Tcm	3	15	0.600297151	24.98762483	2.39E-16	MB	WB
Tbi & Tce & Tpa	3	11	1.96420759	5.600222733	6.27E-06	MB	WB
Tbi & Tce & Tps	3	20	1.077003713	18.57003812	7.09E-19	MB	WB
Tbi & Tcm & Tpa	3	6	1.187254366	5.053676931	0.001359911	MB	WB
Tbi & Tcm & Tps	3	15	0.650988911	23.04186716	5.74E-16	MB	WB
Tbi & Tpa & Tps	3	14	2.130074009	6.572541583	5.04E-08	MB	WB
Tce & Tcm & Tpa	3	4	0.993056626	4.027967687	0.018464587	MB	WB
Tce & Tcm & Tps	3	16	0.544507453	29.38435444	1.86E-18	MB	WB
Tce & Tpa & Tps	3	15	1.781660417	8.419112789	6.54E-10	MB	WB
Tcm & Tpa & Tps	3	13	1.076914741	12.07152201	1.65E-10	MB	WB
Tbi & Tce & Tcm & Tpa	4	4	0.072139409	55.4481946	1.32E-06	MB	WB
Tbi & Tce & Tcm & Tps	4	8	0.039555092	202.2495623	3.66E-16	MB	WB
Tbi & Tce & Tpa & Tps	4	5	0.129426587	38.63193886	3.44E-07	MB	WB
Tbi & Tcm & Tpa & Tps	4	5	0.078231182	63.91313414	3.16E-08	MB	WB
Tce & Tcm & Tpa & Tps	4	3	0.065435003	45.84702156	5.00E-05	MB	WB
Tbi & Tce & Tcm & Tpa & Tps	5	3	0.004753447	631.1208953	2.90E-08	MB	WB
Tbi	1	160	NA	NA	NA	MB	RT
Tce	1	188	NA	NA	NA	MB	RT
Tcm	1	168	NA	NA	NA	MB	RT
Tpa	1	203	NA	NA	NA	MB	RT
Tps	1	163	NA	NA	NA	MB	RT
Tbi & Tce	2	43	8.193952601	5.247772606	1.25E-20	MB	RT
Tbi & Tcm	2	39	7.322255516	5.326227679	5.72E-19	MB	RT
Tbi & Tpa	2	25	8.847725415	2.825584975	1.68E-06	MB	RT
Tbi & Tps	2	40	7.104331245	5.630368098	2.18E-20	MB	RT
Tce & Tcm	2	51	8.603650232	5.927716565	3.57E-27	MB	RT
Tce & Tpa	2	32	10.39607736	3.078084058	6.89E-09	MB	RT
Tce & Tps	2	41	8.347589213	4.911597703	1.32E-18	MB	RT
Tcm & Tpa	2	10	9.290111686	1.076413324	0.452550182	MB	RT
Tcm & Tps	2	47	7.459547807	6.300650015	2.36E-26	MB	RT
Tpa & Tps	2	21	9.013620267	2.329807489	0.000217327	MB	RT
Tbi & Tce & Tcm	3	23	0.374988841	61.33515843	1.40E-33	MB	RT
Tbi & Tce & Tpa	3	9	0.453111517	19.86266	1.51E-09	MB	RT
Tbi & Tce & Tps	3	19	0.363828459	52.22241283	7.18E-27	MB	RT
Tbi & Tcm & Tpa	3	3	0.404908164	7.40908746	0.008217234	MB	RT
Tbi & Tcm & Tps	3	17	0.325123304	52.28785445	3.45E-24	MB	RT
Tbi & Tpa & Tps	3	11	0.392857326	27.99998697	4.99E-13	MB	RT
Tce & Tcm & Tpa	3	7	0.475767093	14.71308148	7.40E-07	MB	RT
Tce & Tcm & Tps	3	22	0.382019882	57.58862568	9.84E-32	MB	RT
Tce & Tpa & Tps	3	10	0.461607358	21.66343286	7.61E-11	MB	RT
Tcm & Tpa & Tps	3	5	0.412500192	12.12120648	7.27E-05	MB	RT
Tbi & Tce & Tcm & Tpa	4	2	0.020736239	96.44950378	0.000224912	MB	RT
Tbi & Tce & Tcm & Tps	4	11	0.016650281	660.6495152	1.62E-27	MB	RT
Tbi & Tce & Tpa & Tps	4	6	0.020119089	298.2242326	1.41E-13	MB	RT
Tbi & Tcm & Tpa & Tps	4	3	0.017978761	166.8635587	1.16E-06	MB	RT
Tce & Tcm & Tpa & Tps	4	4	0.021125044	189.3487191	1.10E-08	MB	RT
Tbi & Tce & Tcm & Tpa & Tps	5	2	0.000920732	2172.184837	5.95E-07	MB	RT
Tbi	1	137	NA	NA	NA	MB	LG
Tce	1	180	NA	NA	NA	MB	LG
Tcm	1	191	NA	NA	NA	MB	LG
Tpa	1	223	NA	NA	NA	MB	LG
Tps	1	178	NA	NA	NA	MB	LG
Tbi & Tce	2	25	6.806513939	3.672952149	1.13E-08	MB	LG
Tbi & Tcm	2	33	7.222467568	4.569075553	1.21E-13	MB	LG
Tbi & Tpa	2	23	8.432514491	2.72753756	6.92E-06	MB	LG
Tbi & Tps	2	24	6.730886006	3.565652424	3.62E-08	MB	LG
Tce & Tcm	2	41	9.489373447	4.320622455	7.18E-16	MB	LG
Tce & Tpa	2	25	11.07921612	2.256477329	7.68E-05	MB	LG
Tce & Tps	2	31	8.843499862	3.505399501	5.34E-10	MB	LG
Tcm & Tpa	2	39	11.75627933	3.317376095	1.52E-11	MB	LG
Tcm & Tps	2	49	9.383935965	5.221689511	1.12E-22	MB	LG
Tpa & Tps	2	32	10.95611372	2.920743689	2.54E-08	MB	LG
Tbi & Tce & Tcm	3	12	0.358830848	33.44194087	1.45E-14	MB	LG
Tbi & Tce & Tpa	3	7	0.418949105	16.70847345	2.95E-07	MB	LG
Tbi & Tce & Tps	3	9	0.334407806	26.91324736	1.25E-10	MB	LG
Tbi & Tcm & Tpa	3	11	0.444551551	24.74403696	3.52E-12	MB	LG
Tbi & Tcm & Tps	3	10	0.354843839	28.18141084	9.65E-12	MB	LG
Tbi & Tpa & Tps	3	7	0.414294115	16.8962091	2.88E-07	MB	LG
Tce & Tcm & Tpa	3	12	0.584082329	20.54504887	3.37E-12	MB	LG
Tce & Tcm & Tps	3	15	0.466218182	32.17377738	1.36E-17	MB	LG
Tce & Tpa & Tps	3	7	0.544328035	12.85989248	1.51E-06	MB	LG
Tcm & Tpa & Tps	3	11	0.577592526	19.04456778	4.33E-11	MB	LG
Tbi & Tce & Tcm & Tpa	4	5	0.02208647	226.3829442	8.18E-11	MB	LG
Tbi & Tce & Tcm & Tps	4	4	0.017629559	226.89167	6.43E-09	MB	LG
Tbi & Tce & Tpa & Tps	4	3	0.020583202	145.749918	1.51E-06	MB	LG
Tbi & Tcm & Tpa & Tps	4	3	0.021841064	137.3559437	1.73E-06	MB	LG
Tce & Tcm & Tpa & Tps	4	4	0.028696289	139.3908466	3.62E-08	MB	LG
Tbi & Tce & Tcm & Tpa & Tps	5	2	0.001085121	1843.113274	7.09E-07	MB	LG
