## Supplementary Data 3 for "Sex-biased gene expression is repeatedly masculinized in asexual females"

# Supplementary Data 3 | Overlap male-biased and female-biased genes between species
# Intersections	= species compared = Tbi = T. bartmani ; Tce = T. cristinae ; Tps = T. poppensis ; Tcm = T. californicum ; Tpa = T. podura
# Degree = number of sets overlapping
# Observed.Overlap = observed overlap between sets
# Expected.Overlap = expected overlap between sets
# FE = fisher exact test
# FDR_BH = FDR
# Bias = sex-bias. MB = male-biased, FB = female-biased
# Tissue = Tissue used. WB = whole-body, RT = reproductive tract, LG = Legs
Intersections	Degree	Observed.Overlap	Expected.Overlap	FE	FDR_BH	Tissue	Bias
Tbi	1	124	NA	NA	NA	WB	FB
Tce	1	188	NA	NA	NA	WB	FB
Tcm	1	57	NA	NA	NA	WB	FB
Tpa	1	29	NA	NA	NA	WB	FB
Tps	1	174	NA	NA	NA	WB	FB
Tbi & Tce	2	77	7.762903763	9.918968771	3.94E-66	WB	FB
Tbi & Tcm	2	25	2.353646354	10.62181664	9.82E-21	WB	FB
Tbi & Tpa	2	17	1.197469197	14.19660734	4.16E-17	WB	FB
Tbi & Tps	2	62	7.184815185	8.629310345	9.10E-47	WB	FB
Tce & Tcm	2	37	3.568431568	10.36870101	6.77E-32	WB	FB
Tce & Tpa	2	20	1.815517816	11.01614087	2.53E-18	WB	FB
Tce & Tps	2	96	10.89310689	8.812912693	8.63E-78	WB	FB
Tcm & Tpa	2	9	0.55044955	16.35027223	1.25E-09	WB	FB
Tcm & Tps	2	37	3.302697303	11.20296431	3.57E-33	WB	FB
Tpa & Tps	2	16	1.68031968	9.521997622	3.00E-13	WB	FB
Tbi & Tce & Tcm	3	22	0.147347824	149.3065826	6.47E-43	WB	FB
Tbi & Tce & Tpa	3	16	0.074966437	213.4288453	1.40E-34	WB	FB
Tbi & Tce & Tps	3	49	0.44979862	108.9376398	7.46E-90	WB	FB
Tbi & Tcm & Tpa	3	7	0.022729186	307.9740794	1.93E-16	WB	FB
Tbi & Tcm & Tps	3	21	0.136375113	153.9870397	2.85E-41	WB	FB
Tbi & Tpa & Tps	3	13	0.06938383	187.3635409	3.33E-27	WB	FB
Tce & Tcm & Tpa	3	7	0.034460378	203.1318396	3.43E-15	WB	FB
Tce & Tcm & Tps	3	30	0.206762269	145.0941711	3.41E-59	WB	FB
Tce & Tpa & Tps	3	16	0.105194838	152.0987173	3.24E-32	WB	FB
Tcm & Tpa & Tps	3	7	0.03189418	219.4757807	2.06E-15	WB	FB
Tbi & Tce & Tcm & Tpa	4	7	0.001422939	4919.39447	8.55E-25	WB	FB
Tbi & Tce & Tcm & Tps	4	20	0.008537636	2342.568795	6.84E-63	WB	FB
Tbi & Tce & Tpa & Tps	4	13	0.00434371	2992.833582	9.79E-43	WB	FB
Tbi & Tcm & Tpa & Tps	4	7	0.001316976	5315.207818	5.23E-25	WB	FB
Tce & Tcm & Tpa & Tps	4	7	0.001996705	3505.77537	9.09E-24	WB	FB
Tbi & Tce & Tcm & Tpa & Tps	5	7	8.24E-05	84901.96318	2.58E-33	WB	FB
Tbi	1	371	NA	NA	NA	RT	FB
Tce	1	379	NA	NA	NA	RT	FB
Tcm	1	360	NA	NA	NA	RT	FB
Tpa	1	548	NA	NA	NA	RT	FB
Tps	1	517	NA	NA	NA	RT	FB
Tbi & Tce	2	210	47.97304674	4.377458057	2.24E-111	RT	FB
Tbi & Tcm	2	204	45.56806551	4.476819407	5.30E-110	RT	FB
Tbi & Tpa	2	271	69.36472194	3.90688512	4.49E-140	RT	FB
Tbi & Tps	2	237	65.44080519	3.621593581	8.90E-106	RT	FB
Tce & Tcm	2	222	46.5506653	4.768997361	3.52E-131	RT	FB
Tce & Tpa	2	258	70.86045718	3.640958727	1.12E-119	RT	FB
Tce & Tps	2	252	66.85192767	3.769524811	2.33E-120	RT	FB
Tcm & Tpa	2	261	67.30808598	3.877691606	2.10E-132	RT	FB
Tcm & Tps	2	290	63.50051177	4.566892328	2.79E-184	RT	FB
Tpa & Tps	2	306	96.66189014	3.165673665	5.69E-122	RT	FB
Tbi & Tce & Tcm	3	163	5.892288238	27.66327671	4.43E-218	RT	FB
Tbi & Tce & Tpa	3	178	8.969372096	19.84531337	4.79E-210	RT	FB
Tbi & Tce & Tps	3	171	8.461980609	20.20803496	1.14E-201	RT	FB
Tbi & Tcm & Tpa	3	181	8.519720197	21.24482915	2.67E-221	RT	FB
Tbi & Tcm & Tps	3	178	8.037765222	22.14545898	1.07E-220	RT	FB
Tbi & Tpa & Tps	3	199	12.23526484	16.264462	9.69E-218	RT	FB
Tce & Tcm & Tpa	3	190	8.70343384	21.8304641	2.22E-237	RT	FB
Tce & Tcm & Tps	3	196	8.211086305	23.87016683	4.28E-256	RT	FB
Tce & Tpa & Tps	3	203	12.49909804	16.24117191	1.65E-222	RT	FB
Tcm & Tpa & Tps	3	221	11.87249418	18.61445427	7.86E-265	RT	FB
Tbi & Tce & Tcm & Tpa	4	149	1.101662898	135.2500844	2.01E-304	RT	FB
Tbi & Tce & Tcm & Tps	4	147	1.039342552	141.435564	3.88E-303	RT	FB
Tbi & Tce & Tpa & Tps	4	150	1.582110329	94.81007567	1.54E-278	RT	FB
Tbi & Tcm & Tpa & Tps	4	161	1.502796091	107.1336298	1.8300635937e-312	RT	FB
Tce & Tcm & Tpa & Tps	4	171	1.535201397	111.3860372	0	RT	FB
Tbi & Tce & Tcm & Tpa & Tps	5	135	0.194322661	694.7208295	0	RT	FB
Tbi	1	73	NA	NA	NA	LG	FB
Tce	1	26	NA	NA	NA	LG	FB
Tcm	1	18	NA	NA	NA	LG	FB
Tpa	1	23	NA	NA	NA	LG	FB
Tps	1	31	NA	NA	NA	LG	FB
Tbi & Tce	2	10	0.657657658	15.20547945	2.60E-10	LG	FB
Tbi & Tcm	2	10	0.455301455	21.96347032	2.77E-12	LG	FB
Tbi & Tpa	2	14	0.581774082	24.064324	1.64E-17	LG	FB
Tbi & Tps	2	9	0.784130284	11.47768449	3.45E-08	LG	FB
Tce & Tcm	2	9	0.162162162	55.5	6.22E-15	LG	FB
Tce & Tpa	2	8	0.207207207	38.60869565	7.38E-12	LG	FB
Tce & Tps	2	7	0.279279279	25.06451613	5.18E-09	LG	FB
Tcm & Tpa	2	9	0.143451143	62.73913043	1.75E-15	LG	FB
Tcm & Tps	2	6	0.193347193	31.03225806	1.70E-08	LG	FB
Tpa & Tps	2	6	0.247054747	24.28611501	8.20E-08	LG	FB
Tbi & Tce & Tcm	3	7	0.004101815	1706.561644	1.64E-21	LG	FB
Tbi & Tce & Tpa	3	6	0.005241208	1144.77427	1.34E-17	LG	FB
Tbi & Tce & Tps	3	5	0.007064237	707.7905435	9.25E-14	LG	FB
Tbi & Tcm & Tpa	3	7	0.003628529	1929.156641	7.65E-22	LG	FB
Tbi & Tcm & Tps	3	6	0.004890625	1226.836942	8.61E-18	LG	FB
Tbi & Tpa & Tps	3	6	0.006249133	960.133259	3.68E-17	LG	FB
Tce & Tcm & Tpa	3	6	0.001292353	4642.695652	2.51E-21	LG	FB
Tce & Tcm & Tps	3	4	0.001741867	2296.387097	2.50E-13	LG	FB
Tce & Tpa & Tps	3	4	0.002225718	1797.172511	6.84E-13	LG	FB
Tcm & Tpa & Tps	3	6	0.001540882	3893.873773	7.03E-21	LG	FB
Tbi & Tce & Tcm & Tpa	4	5	3.27E-05	152954.5622	5.37E-25	LG	FB
Tbi & Tce & Tcm & Tps	4	4	4.41E-05	90785.93372	1.89E-19	LG	FB
Tbi & Tce & Tpa & Tps	4	4	5.63E-05	71049.86117	4.91E-19	LG	FB
Tbi & Tcm & Tpa & Tps	4	6	3.90E-05	153941.3659	1.20E-29	LG	FB
Tce & Tcm & Tpa & Tps	4	4	1.39E-05	288146.6592	2.30E-21	LG	FB
Tbi & Tce & Tcm & Tpa & Tps	5	4	3.51E-07	11391661.07	2.61E-27	LG	FB
Tbi	1	158	NA	NA	NA	WB	MB
Tce	1	187	NA	NA	NA	WB	MB
Tcm	1	77	NA	NA	NA	WB	MB
Tpa	1	14	NA	NA	NA	WB	MB
Tps	1	174	NA	NA	NA	WB	MB
Tbi & Tce	2	65	9.838827839	6.606478034	2.60E-40	WB	MB
Tbi & Tcm	2	32	4.051282051	7.898734177	7.84E-22	WB	MB
Tbi & Tpa	2	8	0.736596737	10.86075949	2.26E-07	WB	MB
Tbi & Tps	2	66	9.154845155	7.20929725	7.60E-44	WB	MB
Tce & Tcm	2	53	4.794871795	11.05347594	4.42E-48	WB	MB
Tce & Tpa	2	7	0.871794872	8.029411765	1.33E-05	WB	MB
Tce & Tps	2	99	10.83516484	9.136916836	1.49E-82	WB	MB
Tcm & Tpa	2	0	0.358974359	0	1	WB	MB
Tcm & Tps	2	50	4.461538462	11.20689655	3.88E-45	WB	MB
Tpa & Tps	2	3	0.811188811	3.698275862	0.062657389	WB	MB
Tbi & Tce & Tcm	3	26	0.252277637	103.0610573	4.38E-46	WB	MB
Tbi & Tce & Tpa	3	5	0.045868661	109.0068876	1.43E-09	WB	MB
Tbi & Tce & Tps	3	42	0.570081933	73.67362056	2.76E-68	WB	MB
Tbi & Tcm & Tpa	3	0	0.018887096	0	1	WB	MB
Tbi & Tcm & Tps	3	27	0.234739619	115.0210607	3.44E-49	WB	MB
Tbi & Tpa & Tps	3	3	0.042679931	70.29064819	1.58E-05	WB	MB
Tce & Tcm & Tpa	3	0	0.022353715	0	1	WB	MB
Tce & Tcm & Tps	3	40	0.277824739	143.9756592	4.37E-79	WB	MB
Tce & Tpa & Tps	3	2	0.050513589	39.59330629	0.001743056	WB	MB
Tcm & Tpa & Tps	3	0	0.020799713	0	1	WB	MB
Tbi & Tce & Tcm & Tpa	4	0	0.00117612	0	1	WB	MB
Tbi & Tce & Tcm & Tps	4	24	0.014617485	1641.869258	1.92E-71	WB	MB
Tbi & Tce & Tpa & Tps	4	2	0.002657725	752.52341	5.98E-06	WB	MB
Tbi & Tcm & Tpa & Tps	4	0	0.001094357	0	1	WB	MB
Tce & Tcm & Tpa & Tps	4	0	0.00129522	0	1	WB	MB
Tbi & Tce & Tcm & Tpa & Tps	5	0	6.81E-05	0	1	WB	MB
Tbi	1	532	NA	NA	NA	RT	MB
Tce	1	436	NA	NA	NA	RT	MB
Tcm	1	437	NA	NA	NA	RT	MB
Tpa	1	527	NA	NA	NA	RT	MB
Tps	1	573	NA	NA	NA	RT	MB
Tbi & Tce	2	304	79.13749574	3.841415465	2.47E-157	RT	MB
Tbi & Tcm	2	294	79.31900375	3.706551849	1.09E-143	RT	MB
Tbi & Tpa	2	309	95.65472535	3.230368378	3.58E-127	RT	MB
Tbi & Tps	2	338	104.0040942	3.249872062	3.30E-145	RT	MB
Tce & Tcm	2	261	65.00580007	4.015026347	4.79E-134	RT	MB
Tce & Tpa	2	237	78.39372228	3.02320126	9.85E-82	RT	MB
Tce & Tps	2	300	85.23643808	3.5196215	3.99E-139	RT	MB
Tcm & Tpa	2	241	78.57352439	3.067190913	2.71E-85	RT	MB
Tcm & Tps	2	331	85.43193449	3.874429415	1.82E-180	RT	MB
Tpa & Tps	2	299	103.0266121	2.90216279	5.68E-104	RT	MB
Tbi & Tce & Tcm	3	213	11.79907391	18.05226424	2.32E-247	RT	MB
Tbi & Tce & Tpa	3	196	14.22908913	13.77459921	8.85E-195	RT	MB
Tbi & Tce & Tps	3	239	15.47109691	15.44816126	2.12E-263	RT	MB
Tbi & Tcm & Tpa	3	195	14.26172466	13.67296064	7.68E-193	RT	MB
Tbi & Tcm & Tps	3	243	15.50658108	15.67076577	1.28E-270	RT	MB
Tbi & Tpa & Tps	3	227	18.70015613	12.13893608	4.64E-216	RT	MB
Tce & Tcm & Tpa	3	165	11.68818036	14.11682528	3.26E-161	RT	MB
Tce & Tcm & Tps	3	229	12.70840104	18.01957613	2.60E-270	RT	MB
Tce & Tpa & Tps	3	185	15.32569187	12.07123317	3.04E-169	RT	MB
Tcm & Tpa & Tps	3	203	15.36084254	13.21542093	9.71E-199	RT	MB
Tbi & Tce & Tcm & Tpa	4	147	2.121498448	69.29064696	1.42E-247	RT	MB
Tbi & Tce & Tcm & Tps	4	193	2.306676681	83.67015698	0	RT	MB
Tbi & Tce & Tpa & Tps	4	163	2.781735952	58.59650335	6.95E-264	RT	MB
Tbi & Tcm & Tpa & Tps	4	173	2.78811608	62.04906648	2.66E-287	RT	MB
Tce & Tcm & Tpa & Tps	4	149	2.284997389	65.20795198	6.14E-247	RT	MB
Tbi & Tce & Tcm & Tpa & Tps	5	136	0.414745347	327.9120577	0	RT	MB
Tbi	1	90	NA	NA	NA	LG	MB
Tce	1	38	NA	NA	NA	LG	MB
Tcm	1	32	NA	NA	NA	LG	MB
Tpa	1	44	NA	NA	NA	LG	MB
Tps	1	49	NA	NA	NA	LG	MB
Tbi & Tce	2	23	1.185031185	19.40877193	5.49E-26	LG	MB
Tbi & Tcm	2	14	0.997920998	14.02916667	9.13E-14	LG	MB
Tbi & Tpa	2	26	1.372141372	18.94848485	6.38E-29	LG	MB
Tbi & Tps	2	20	1.528066528	13.08843537	1.91E-18	LG	MB
Tce & Tcm	2	11	0.421344421	26.10690789	4.93E-14	LG	MB
Tce & Tpa	2	13	0.579348579	22.43899522	1.71E-15	LG	MB
Tce & Tps	2	15	0.645183645	23.24919441	4.36E-18	LG	MB
Tcm & Tpa	2	13	0.487872488	26.64630682	1.29E-16	LG	MB
Tcm & Tps	2	15	0.543312543	27.60841837	2.16E-19	LG	MB
Tpa & Tps	2	10	0.747054747	13.38589981	1.23E-09	LG	MB
Tbi & Tce & Tcm	3	7	0.013139639	532.7391447	4.36E-18	LG	MB
Tbi & Tce & Tpa	3	13	0.018067004	719.5437799	5.26E-34	LG	MB
Tbi & Tce & Tps	3	9	0.020120072	447.3145005	3.55E-22	LG	MB
Tbi & Tcm & Tpa	3	10	0.015214319	657.2755682	4.00E-26	LG	MB
Tbi & Tcm & Tps	3	9	0.016943219	531.1859694	6.68E-23	LG	MB
Tbi & Tpa & Tps	3	10	0.023296926	429.2411874	2.82E-24	LG	MB
Tce & Tcm & Tpa	3	5	0.006423823	778.3526465	4.47E-14	LG	MB
Tce & Tcm & Tps	3	10	0.007153803	1397.857814	2.02E-29	LG	MB
Tce & Tpa & Tps	3	6	0.00983648	609.9743189	5.27E-16	LG	MB
Tcm & Tpa & Tps	3	7	0.008283351	845.0685877	1.90E-19	LG	MB
Tbi & Tce & Tcm & Tpa	4	5	0.000200327	24959.17487	2.10E-21	LG	MB
Tbi & Tce & Tcm & Tps	4	6	0.000223092	26894.78434	1.59E-25	LG	MB
Tbi & Tce & Tpa & Tps	4	6	0.000306751	19559.84316	1.08E-24	LG	MB
Tbi & Tcm & Tpa & Tps	4	7	0.000258317	27098.53271	2.02E-29	LG	MB
Tce & Tcm & Tpa & Tps	4	4	0.000109067	36674.70592	4.36E-18	LG	MB
Tbi & Tce & Tcm & Tpa & Tps	5	4	3.40E-06	1176035.57	7.33E-24	LG	MB
